# Artificial soil systems: A tool for investigating microbial life strategy effects on substrate mineralization

**DOI:** 10.1101/2025.04.04.647204

**Authors:** Kanade Fujiwara, Tomoyuki Makino, Toru Hamamoto

## Abstract

Soil microbes play a critical role in carbon (C) cycling, however, the influence of microbial life strategies and their interactions on C mineralization remains poorly understood. This study aimed to investigate how r- and K-strategist bacteria influence glucose mineralization using an artificial soil system, focusing on *Bacillus subtilis* and *Streptomyces cinnamoneus*. Through a 14-day incubation experiment, we found that *B. subtilis* exhibited rapid and high respiration rates, while *S. cinnamoneus* showed slower, delayed respiration rates, supporting their respective r/K classification. In co-culture treatments, cumulative glucose mineralization converged with *B. subtilis* monoculture levels and positively correlated with its relative abundance. These findings demonstrate that artificial soil systems effectively reveal how microbial interactions drive C dynamics, offering a controlled approach to elucidate mechanisms underlying soil C cycling.
