## Supplemental Table for "Artificial soil systems: A tool for investigating microbial life strategy effects on substrate mineralization"

### Sheet: TableS1
Table S1. Composition and DNA concentrations of each treatment.
Treatment	B.subtilis (μL)	S.cinnamoneus (μL)	DNA concentration of B.subtilis (μg)	DNA concentration of S.cinnamoneus (μg)	Relative abundance of B.subtilis (%)
BM	400	0	47.6	0	100
SM	0	400	0	180.4	0
SB1	400	400	47.6	180.4	34.54
SB2	800	400	95.2	180.4	20.88
SB0.5	200	400	23.8	180.4	11.66
SB0.1	400 (10× dilution)	400	1.9	180.4	1.06
CK	−	−	−	−	−
